# A role for the putative error-prone polymerase *REV1* in DNA damage and antifungal drug resistance in *Candida albicans*

**DOI:** 10.1101/2024.06.24.600412

**Authors:** Michelle R. Agyare-Tabbi, Deeva Uthayakumar, Desiree Francis, Laetitia Maroc, Chris Grant, Peter McQueen, Garret Westmacott, Hajer Shaker, Iwona Skulska, Isabelle Gagnon-Arsenault, Jonathan Boisvert, Christian R. Landry, Rebecca S. Shapiro

**Affiliations:** Department of Molecular and Cellular Biology, University of Guelph, Guelph, Ontario, Canada N1H 5N4; Department of Immunology, University of Toronto, Toronto, Ontario, Canada M5R 0A3; National Microbiology Laboratory, Public Health Agency of Canada, Winnipeg, Manitoba, Canada, R3E 3L5; Institut de Biologie Intégrative et des Systèmes (IBIS), Université Laval, Québec, QC, Canada; Department of Biochemistry, Microbiology and Bioinformatics, Université Laval, Québec, QC, Canada; Quebec Network for Research on Protein Function, Engineering, and Applications (PROTEO), Université du Québec à Montréal, Montréal, QC, Canada; Université Laval Big Data Research Center (BDRC_UL), Québec, QC, Canada

## Abstract

Antimicrobial-induced DNA damage, and subsequent repair via upregulation of DNA repair factors, including error-prone translesion polymerases, can lead to the increased accumulation of mutations in the microbial genome, and ultimately increased risk of acquired mutations associated with antimicrobial resistance. While this phenotype is well described in bacterial species, it is less thoroughly investigated amongst microbial fungi. Here, we monitor DNA damage induced by antifungal agents in the fungal pathogen *Candida albicans*, and find that commonly used antifungal drugs are able to induce DNA damage, leading to the upregulation of transcripts encoding predicted error-prone polymerases and related factors. We focus on *REV1*, encoding a putative error-prone polymerase, and find that while deleting this gene in *C. albicans* leads to increased sensitivity to DNA damage, it also unexpectedly renders cells more likely to incur mutations and evolve resistance to antifungal agents. We further find that deletion of *REV1* leads to a significant depletion in the uncharacterized protein Shm1, which itself plays a role in fungal mutagenesis. Together, this work lends new insight into previously uncharacterized factors with important roles in the DNA damage response, mutagenesis, and the evolution of antifungal drug resistance.
