## Supplemental Table 1 for "A role for the putative error-prone polymerase *REV1* in DNA damage and antifungal drug resistance in *Candida albicans*": Table S1 (1).xlsx

### Sheet: Sheet1
Protein Name	rev1Δ vs. rev1Δ+REV1 adjusted p-value	rev1Δ vs. WT adjusted p-value	rev1Δ vs. rev1Δ+REV1 Fold Change Ratio	rev1Δ vs. WT Fold Change Ratio
A0A1D8PC71	0.00307	0.525	0.483	0.312
A0A1D8PDF7	0.0299	0.0804	-0.436	0.517
A0A1D8PPC8	3.26e-05	0.397	0.793	0.471
A0A8H6BRG2	0.0137	0.425	0.823	0.636
A0A8H6BWU1	0.0468	0.249	0.507	0.519
A0A8H6C3R5	0.818	0.195	-0.24	0.647
A0A8H6C5J7	0.00154	0.0834	0.487	0.469
A0A8H6F091	0.0542	0.00283	0.485	0.819
A0A8H6F0B1	0.863	0.035	0.154	0.627
A0A8H6F0I8	0.0279	0.399	-0.628	-0.529
C4YK61	0.274	0.314	-0.597	0.783
C4YLX5	0.27	0.581	0.379	-0.378
C4YT61	0.000838	0.943	-0.463	0.0766
CaJ7.0338	0.00237	0.0613	0.78	0.826
CaJ7.0385 (SHM1)	5.56e-13	5.57e-13	-2.88	-3.05
HBR1	4.67e-08	0.257	-0.706	-0.392
HIS3	0.668	0.107	0.222	-0.517
LOT5	0.0206	0.951	-0.346	-0.053
RCK2	2.82e-05	0.000813	0.921	1.07
RRS1	0.0447	0.506	-0.542	-0.433
WRS1	0.587	0.00625	0.539	1.55
Table S1. Significantly modulated proteins in the comparison between the rev1∆/∆ mutant and wild-type strain, and between the rev1∆/∆ mutant and rev1∆/∆+REV1 reconstituted strain. Fold change ratios are log transformed. Pink highlight indicates proteins that were significantly modulated in abundance in both rev1∆/∆ vs. WT and rev1∆/∆ vs. rev1∆/∆+REV1 comparisons. P value significants threshold wa…
