## Supplemental Table 2 for "A role for the putative error-prone polymerase *REV1* in DNA damage and antifungal drug resistance in *Candida albicans*": Table S2 (1).xlsx

### Sheet: Fungal strains
Strain name	Description	Genotype	Alias
fRS8	Wild-type Candida albicans	arg4∆/arg4∆ leu2∆/leu2∆::LEU2 his1∆/his1∆::HIS1 URA3/ura3∆::imm434 IRO1/iro1∆::imm434	SN152
fRS25	REV1 deletion strain	arg4∆/arg4∆ leu2∆/leu2∆::LEU2 his1∆/his1∆::HIS1 URA3/ura3∆::imm434 IRO1/iro1∆::imm434 rev1::FRT/rev1::FRT
fRS499	REV1 CRISPR deletion strain	arg4∆/arg4∆ leu2∆/leu2∆::LEU2 his1∆/his1∆::HIS1 URA3/ura3∆::imm434 IRO1/iro1∆::imm434 rev1/rev1::NATr
fRS565	Wild-type Candida albicans, containing non-targeting CRISPR plasmid	arg4∆/arg4∆ leu2∆/leu2∆::LEU2 his1∆/his1∆::HIS1 URA3/ura3∆::imm434 IRO1/iro1∆::imm434 NATr
fRS567	REV3 CRISPR deletion strain	arg4∆/arg4∆ leu2∆/leu2∆::LEU2 his1∆/his1∆::HIS1 URA3/ura3∆::imm434 IRO1/iro1∆::imm434 rev3/rev3::NATr
fRS568	RAD32 CRISPR deletion strain	arg4∆/arg4∆ leu2∆/leu2∆::LEU2 his1∆/his1∆::HIS1 URA3/ura3∆::imm434 IRO1/iro1∆::imm434 rad32/rad32::NATr
fRS569	RAD5 CRISPR deletion strain	arg4∆/arg4∆ leu2∆/leu2∆::LEU2 his1∆/his1∆::HIS1 URA3/ura3∆::imm434 IRO1/iro1∆::imm434 rad5/rad5::NATr
fRS570	RAD6 CRISPR deletion strain	arg4∆/arg4∆ leu2∆/leu2∆::LEU2 his1∆/his1∆::HIS1 URA3/ura3∆::imm434 IRO1/iro1∆::imm434 rad6/rad6::NATr
fRS571	REV7 CRISPR deleton strain	arg4∆/arg4∆ leu2∆/leu2∆::LEU2 his1∆/his1∆::HIS1 URA3/ura3∆::imm434 IRO1/iro1∆::imm434 rev7/rev7::NATr
fRS680	REV1 reconstituted strain	arg4∆/arg4∆ leu2∆/leu2∆::LEU2 his1∆/his1∆::HIS1 URA3/ura3∆::imm434 IRO1/iro1∆::imm434 rev1::FRT/rev1::FRT::REV1::NATr
fRS681	REV1 deletion strain with control neut5L integration plasmid	arg4∆/arg4∆ leu2∆/leu2∆::LEU2 his1∆/his1∆::HIS1 URA3/ura3∆::imm434 IRO1/iro1∆::imm434 rev1::FRT/rev1::FRT NATr
fRS682	Wild-type/reconstitution control	arg4∆/arg4∆ leu2∆/leu2∆::LEU2 his1∆/his1∆::HIS1 URA3/ura3∆::imm434 IRO1/iro1∆::imm434 NATr
fRS867	SHM1 CRISPR deletion strain	arg4∆/arg4∆ leu2∆/leu2∆::LEU2 his1∆/his1∆::HIS1 URA3/ura3∆::imm434 IRO1/iro1∆::imm434 shm1/shm1::NATr

### Sheet: Plasmids
Plasmid name	Description	Resistance	Integration
pRS291	REV1 CRISPR deletion	NAT	NEUT5L
pRS292	REV3 CRISPR deletion	NAT	NEUT5L
pRS293	RAD32 CRISPR deletion	NAT	NEUT5L
pRS410	RAD5 CRISPR deletion	NAT	NEUT5L
pRS411	RAD6 CRISPR deletion	NAT	NEUT5L
pRS412	REV7 CRISPR deletion	NAT	NEUT5L
pRS814	SHM1 CRISPR deletion	NAT	NEUT5L
pRS918	REV1 reconstitution	NAT	NEUT5L
pRS919	Reconstitution control	NAT	NEUT5L

### Sheet: Primers
Primer name	Sequence	Purpose
oRS845	GGTAAGCCTAATTCAACCAA	Forward REV1 amplification outside the ORF
oRS846	TGGTGGACATGGTTTTTTCT	Reverse REV1 amplification outside the ORF
oRS504	CCGAAGCAGATTTTTAAAGG	Forward REV1 amplification inside the ORF
oRS505	CCGCTATAGGATGCTTACTC	Reverse REV1 amplification inside the ORF
oRS920	GTCCCGTGAGTGTTGGTGC	Forward REV1 RT-qPCR
oRS921	TCCCTCTTCCAAAACCCGGC	Reverse REV1 RT-qPCR
oRS977	GCATACGCTGAAGGTTGTCTAGTG	Forward REV3 RT-qPCR
oRS978	ATATCGGCAATCACCTCTTGTTC	Reverse REV3 RT-qPCR
oRS973	CTTAGCCACCATTGCCCTCAT	Forward RAD32 RT-qPCR
oRS974	TTGGGCACACACAACTGGAT	Reverse RAD32 RT-qPCR
oRS926	CTAGCGTGGTCATTGTGTAA	Forward RAD5 RT-qPCR
oRS927	CTTGACTGAATACAAACCCAC	Reverse RAD5 RT-qPCR
oRS928	CCTAATGTATATGCCAGTGGAG	Forward RAD6 RT-qPCR
oRS929	GCTTCGACATTAGCCGGTG	Reverse RAD6 RT-qPCR
oRS981	AAGCAAAGGCAAAAACAAAAGAA	Forward REV7 RT-qPCR
oRS982	GTCTGACTACTGTATTGTTCGTTGAATG	Reverse REV7 RT-qPCR
